# Evaluating molecular modeling tools for thermal stability using an independently generated dataset

**DOI:** 10.1101/856732

**Authors:** Peishan Huang, Simon K. S. Chu, Henrique N. Frizzo, Morgan P. Connolly, Ryan W. Caster, Justin B. Siegel

**Affiliations:** Biophysics Graduate Group, University of California, Davis, California, United States of America; Genome Center, University of California, Davis, California, United States of America; Microbiology Graduate Group, University of California, Davis, California, United States of America; Department of Biochemistry & Molecular Medicine, University of California, Davis, California, United States of America; Department of Chemistry, University of California, Davis, California, United States of America

**Keywords:** Thermal stability, Rosetta Molecular Modeling Suite, molecular modeling, Protein Engineering

## Abstract

Engineering proteins to enhance thermal stability is a widely utilized approach for creating industrially relevant biocatalysts. Computational tools that guide these engineering efforts remain an active area of research with new data sets and develop algorithms. To aid in these efforts, we are reporting an expansion of our previously published data set of mutants for a β-glucosidase to include both measures of T_M_ and ΔΔG, to complement the previously reported measures of T_50_ and kinetic constants (*k*_cat_ and *K*_M_). For a set of 51 mutants, we found that T_50_ and T_M_ are moderately correlated with a Pearson correlation coefficient (PCC) of 0.58, indicated the two methods capture different physical features. The performance of predicted stability using five computational tools are also evaluated on the 51 mutants dataset, none of which are found to be strong predictors of the observed changes in T_50_, T_M_, or ΔΔG. Furthermore, the ability of the five algorithms to predict the production of isolatable soluble protein is examined, which revealed that Rosetta ΔΔG, ELASPIC, and DeepDDG are capable of predicting if a mutant could be produced and isolated as a soluble protein. These results further highlight the need for new algorithms for predicting modest, yet important, changes in thermal stability as well as a new utility for current algorithms for prescreening designs for the production of soluble mutants.
