## Supplementary material for "Evaluating molecular modeling tools for thermal stability using an independently generated dataset": SI_3: deepddg.csv

deltaG	class
1.311	deep e
1.817	deep e
1.766	deep e
-0.17	deep e
1.278	deep e
0.382	deep e
0.096	deep e
0.357	deep e
-0.543	deep e
-0.165	deep e
0.366	deep e
0.13	deep e
-0.003	deep e
0.505	deep e
1.252	deep e
1.627	deep e
0.1	deep e
3.28	deep e
5.237	deep e
2.818	deep e
-0.515	deep e
0.959	deep e
2.339	deep e
0.91	deep e
0.067	deep e
0.277	deep e
1.65	deep e
2.29	deep e
2.078	deep e
4.159	deep e
0.032	deep e
0.2	deep e
1.561	deep e
2.428	deep e
0.261	deep e
1.12	deep e
2.15	deep e
0.401	deep e
-0.313	deep e
1.264	deep e
2.48	deep e
-0.025	deep e
1.53	deep e
0.207	deep e
0.757	deep e
0.298	deep e
-1.005	deep e
0.561	deep e
0.18	deep e
-0.668	deep e
1.563	deep e
1.435	deep e
1.366	deep e
2.458	deep e
1.48	deep e
0.34	deep e
-0.82	deep e
0.737	deep e
-0.402	deep e
-0.417	deep e
-0.462	deep e
-0.773	deep e
1.419	deep e
1.86	deep e
-0.047	deep e
1.264	deep e
1.6	deep e
1.081	deep e
1.798	deep e
1.733	deep e
1.086	deep e
2.138	deep e
3.115	deep e
1.066	deep e
0.915	deep e
0.919	deep e
0.923	deep e
0.766	deep e
3.22	deep e
2.622	deep e
3.911	deep e
2.721	deep e
2.779	deep e
2.47	deep e
0.078	deep e
1.965	deep e
3.529	deep e
1.258	deep e
1.134	deep e
2.05	deep e
4.514	deep ne
1.334	deep ne
0.939	deep ne
1.954	deep ne
1.341	deep ne
1.258	deep ne
1.557	deep ne
4.458	deep ne
2.545	deep ne
2.37	deep ne
1.203	deep ne
0.08	deep ne
0.709	deep ne
3.703	deep ne
2.844	deep ne
2.19	deep ne
1.841	deep ne
1.757	deep ne
0.451	deep ne
1.9	deep ne
2.069	deep ne
-0.675	deep ne
0.199	deep ne
1.303	deep ne
1.051	deep ne
0.5	deep ne
0.878	deep ne
2.823	deep ne
1.295	deep ne
2.378	deep ne
1.608	deep ne
3.248	deep ne
2.08	deep ne
2.273	deep ne
1.363	deep ne
4.107	deep ne
2.555	deep ne
