## Supplementary material for "Evaluating molecular modeling tools for thermal stability using an independently generated dataset": SI_3: elaspic.csv

deltaG	class
-1.42054	elaspic e
-3.3338	elaspic e
-2.65852	elaspic e
-0.857043	elaspic e
-1.71286	elaspic e
-1.68974	elaspic e
-1.12052	elaspic e
-0.122345	elaspic e
-0.827563	elaspic e
-0.261338	elaspic e
-1.26652	elaspic e
-0.538832	elaspic e
-1.35872	elaspic e
-0.628978	elaspic e
-0.752013	elaspic e
-0.597342	elaspic e
-1.67711	elaspic e
1.2776	elaspic e
0.181102	elaspic e
2.62724	elaspic e
0.0323337	elaspic e
0.695283	elaspic e
0.324415	elaspic e
0.88754	elaspic e
-1.25434	elaspic e
-1.13102	elaspic e
1.00402	elaspic e
0.81731	elaspic e
1.53003	elaspic e
0.343158	elaspic e
-0.352581	elaspic e
-1.1307	elaspic e
0.215219	elaspic e
-1.17106	elaspic e
-1.35534	elaspic e
1.95486	elaspic e
0.547385	elaspic e
0.879	elaspic e
-1.06916	elaspic e
-3.14449	elaspic e
-1.28532	elaspic e
-1.36122	elaspic e
-1.25351	elaspic e
-1.52995	elaspic e
-1.51284	elaspic e
-1.58947	elaspic e
0.529979	elaspic e
-1.04578	elaspic e
-1.03662	elaspic e
1.01717	elaspic e
-1.06668	elaspic e
-2.70524	elaspic e
-1.10173	elaspic e
0.717032	elaspic e
-0.781367	elaspic e
-2.07893	elaspic e
1.46455	elaspic e
1.5262	elaspic e
-0.270474	elaspic e
0.421424	elaspic e
-1.84746	elaspic e
-1.05472	elaspic e
0.771875	elaspic e
-0.342727	elaspic e
-1.5775	elaspic e
-2.00781	elaspic e
-2.03336	elaspic e
0.161516	elaspic e
0.808721	elaspic e
-1.20587	elaspic e
-1.35154	elaspic e
0.361984	elaspic e
2.36767	elaspic e
0.838711	elaspic e
0.719084	elaspic e
0.545068	elaspic e
0.150524	elaspic e
-1.12865	elaspic e
0.310472	elaspic e
-0.528849	elaspic e
0.343114	elaspic e
-0.831029	elaspic e
-0.203399	elaspic e
1.46916	elaspic e
-0.177031	elaspic e
1.76101	elaspic e
2.73624	elaspic e
-1.40614	elaspic e
0.489213	elaspic e
1.15549	elaspic e
0.869609	elaspic ne
0.131186	elaspic ne
-0.431269	elaspic ne
-0.159382	elaspic ne
-1.03238	elaspic ne
-2.65532	elaspic ne
1.20391	elaspic ne
-0.275895	elaspic ne
-0.0435335	elaspic ne
-0.769096	elaspic ne
-1.33516	elaspic ne
-1.56849	elaspic ne
2.35264	elaspic ne
0.728596	elaspic ne
-0.511743	elaspic ne
-0.103815	elaspic ne
-1.36823	elaspic ne
-0.245697	elaspic ne
-1.22081	elaspic ne
-1.35141	elaspic ne
2.20054	elaspic ne
1.71441	elaspic ne
0.489183	elaspic ne
0.324958	elaspic ne
-1.15448	elaspic ne
-1.03006	elaspic ne
-0.635336	elaspic ne
1.96835	elaspic ne
1.44519	elaspic ne
2.28825	elaspic ne
1.42988	elaspic ne
0.825126	elaspic ne
1.4277	elaspic ne
0.871157	elaspic ne
-1.21232	elaspic ne
1.08348	elaspic ne
0.380953	elaspic ne
