## Supplementary material for "Evaluating molecular modeling tools for thermal stability using an independently generated dataset": SI_3: Finalized_exp_ddg.csv

	label	mean dTm	mean ddG	mean ddH	mean ddS	std dTm	std ddG	std ddH	std ddS	Gel number	Figure
0	C170A	7.350149304	2.991178096	12.10776832	0.030592585	1.03419881	0.757652005	9.365154626	0.029279245	12	1A
41	C170Q	3.131230079	2.569552229	22.00508047	0.065219893	1.055415368	0.635135784	8.154981479	0.025687826	20	1B
40	E157D	4.294884729	-2.05165186	-45.89917971	-0.147139355	3.658076591	1.238148336	14.36700644	0.04433875	100	1G
7	E167A	8.281296679	4.238078707	18.10954418	0.046548542	1.029074044	0.625780993	8.229268769	0.025944857	18	1B
39	E225A	-8.893050246	-4.34857745	-23.0733764	-0.062834896	1.130732687	0.878004213	14.54119763	0.046163046	110	1J
38	E225H	-4.835141396	-1.516116202	2.099343985	0.012132417	1.047521241	0.65440617	9.55650627	0.030266584	87	1G
25	E409A	3.462137229	0.827637926	-5.157160351	-0.020083216	1.070759289	0.659073199	8.429147054	0.026507217	26	1B
4	E409D	-2.575753458	-0.909673239	1.01111548	0.0064456	1.035094035	0.599389178	8.120335979	0.025671934	61	1D
27	E426S	-0.290128796	0.861894505	15.73532615	0.049910844	1.047441914	0.621212775	8.474577031	0.026771979	81	1F
17	F418A	0.105345092	-0.164680667	-0.600452793	-0.001462323	1.05127897	0.667984164	9.215872536	0.029066885	63	1D
51	H104R	3.208423917	1.532618773	7.640816316	0.020497307	1.056824141	0.808296367	10.81668015	0.033910122	23	1B
6	I247E	0.497082304	1.232501262	16.05375761	0.04973576	1.037144071	0.600639852	8.017848697	0.025328481	95	1G
22	I247N	-0.626552246	0.965514922	16.65607771	0.052652895	1.194160904	1.110215885	15.95036161	0.050035581	111	1J
35	L174A	-2.369516208	-0.790386447	-0.274908569	0.001729792	1.05039066	0.613011026	8.396123738	0.026539271	60	1E
5	L174R	-0.310235446	0.332529232	7.831823486	0.025165417	1.040436427	0.693273547	9.581220006	0.030194609	91	1G
47	M224A	-0.307492421	-4.065652553	-63.97430436	-0.201035744	1.29766101	1.066531327	11.78820244	0.03633738	89	1G
43	M326A	-2.028385146	-1.293693054	-8.991121345	-0.025830296	1.093414254	0.761267942	11.05387119	0.034871423	80	1F
30	N166A	-2.073917283	-3.371605819	-50.19699642	-0.157132183	1.606295139	0.613025717	8.278938558	0.026148689	86	1G
50	N166C	-5.173018646	-2.950642629	-27.05295157	-0.080880231	1.034408818	0.620603054	8.87238587	0.028113443	97	1G
20	N223A	-0.579310196	-0.669282052	-4.342894889	-0.01232756	1.032874943	0.608645563	8.287139287	0.026193802	45	1D
34	N223G	2.247883429	3.442496144	38.52018421	0.117710363	1.029815378	0.625115532	8.392959775	0.026487431	109	1I
44	N223H	1.499364242	2.568486765	29.94461429	0.0918662	1.044816829	0.68053241	9.184848423	0.028920614	82	1F
12	N223R	1.574733054	3.95118518	50.16805879	0.15509018	1.066007342	0.719048762	9.248596087	0.029012898	98	1G
19	N223Y	3.790206517	5.700733795	58.62990722	0.177614676	1.030813604	0.667669686	8.855501151	0.0278726	3	1A
23	N296A	1.471449104	-2.229093916	-41.59220141	-0.132090965	1.131472029	0.616302555	8.250365709	0.026041991	101	1H
42	N296C	1.967872529	-0.012887401	-8.67805472	-0.029077743	1.033908767	0.613428452	8.226233666	0.025971306	11	1A
1	N407A	1.411155542	0.464194848	0.034750077	-0.00144109	1.052767178	0.639168325	8.351743186	0.026309284	49	1C
2	N407C	1.027286779	0.143958127	-1.905553186	-0.006877555	1.030738931	0.593899524	7.994993678	0.025275292	5	1A
10	Q22S	-1.865971454	-0.212586946	7.548056291	0.026042427	1.034890801	0.607780634	8.152174365	0.025745891	112	1J
49	R243A	0.810731317	-0.161038218	-9.652628987	-0.031850976	1.100570395	0.592236431	7.941064955	0.025105065	69	1F
48	R243D	0.085382017	0.212371254	1.138740318	0.003108621	1.323751579	0.736446907	8.543974927	0.02671131	105	1H
8	R243K	-1.772734858	-1.454831928	-17.00059585	-0.052166993	1.068884438	0.607326284	8.163637626	0.025787267	66	1E
32	S17A	-1.915950746	-1.238871789	-14.17833697	-0.043421024	1.039456047	0.637160445	9.046643745	0.028635092	24	1B
15	S19A	-0.734452821	0.940188056	21.67121151	0.069567193	1.039290885	1.132394378	17.28782077	0.054425694	37	1C
3	S334A	-3.406274796	-1.452565369	-2.875823107	-0.004776033	1.040157646	0.606264529	8.362410324	0.026459691	70	1F
36	S403A	0.935535642	0.915541611	8.777224615	0.026381487	1.083086293	0.625586282	8.718548971	0.027585994	54	1E
26	T18A	-2.614036946	-0.99380374	0.1797754	0.003938185	1.082539442	0.674673429	9.280972643	0.029266578	73	1F
24	T221A	2.063121129	3.171263704	34.52048387	0.105198725	1.066039098	0.829045078	11.03554771	0.034570466	74	1F
21	T355A	-5.874128246	-2.950202411	-21.56124303	-0.062453156	1.105356434	0.604401449	8.306935697	0.026278462	65	1E
28	W123F	6.240763117	2.187567442	5.030231256	0.00953914	1.031471547	0.598846658	7.970914193	0.025178814	30	1B
14	W123H	3.635725042	1.0566915	6.094959206	0.016906939	1.048647658	0.736224885	9.383579496	0.029399834	7	1A
33	W328A	-2.350664333	-1.157105995	-3.304815648	-0.007207079	1.213801256	1.013123671	15.61114936	0.049226542	94	1G
18	W328C	-3.301365633	-2.651152466	-25.72532314	-0.077430103	1.15278058	0.751749456	10.59689329	0.033378142	85	1G
31	W328H	-4.476384983	-2.562715992	-21.57671724	-0.063805373	1.03641008	0.595004771	8.050716198	0.025457951	106	1I
11	W328R	-2.030642058	-0.950652336	1.982091051	0.009841421	1.028696265	0.604466631	8.274580978	0.026168454	67	1E
9	W402C	0.445684129	-0.357256052	-4.53471635	-0.014018323	1.068772786	0.645555927	8.75043081	0.027598028	68	1E
16	W402R	4.132529417	2.606078944	17.6196834	0.050381223	1.031110479	0.592514494	7.933014789	0.025074974	77	1F
29	W412Y	-1.662876933	0.589510288	19.63921105	0.06392517	1.03117121	0.749850561	11.00363238	0.034740716	108	1I
13	WT	0	0	0	0	1.027765779	0.590390373	7.903945404	0.024984156	WT	1J
45	Y21A	-5.703871808	-3.426091972	-33.59034316	-0.101222319	1.126142814	0.97273829	12.42632579	0.038721589	107	1I
46	Y297A	-0.415992171	1.060298695	23.2418553	0.074434754	1.029804388	0.639788193	8.791126088	0.027759817	76	1F
37	Y297F	-1.724983896	-1.841770652	-22.23255822	-0.068425462	1.066292267	0.594393396	7.952727409	0.025132063	57	1E
