## Supplementary material for "Evaluating molecular modeling tools for thermal stability using an independently generated dataset": SI_3: FoldxPSSM_mutantslist.csv

Pdb	total energy	Backbone Hbond	Sidechain Hbond	Van der Waals	Electrostatics	Solvation Polar	Solvation Hydrophobic	Van der Waals clashes	entropy sidechain	entropy mainchain	sloop_entropy	mloop_entropy	cis_bond	torsional clash	backbone clash	helix dipole	water bridge	disulfide	electrostatic kon	partial covalent bonds	energy Ionisation	Entropy Complex
A195S	-0.0420773	-0.67091	-1.33038	-0.227381	0	0.872423	0.463795	0.114776	0.529654	0.1976	0	0	0	0.00834468	0.0246241	0	0	0	0	0	0	0
A239E	8.4624	-0.0330863	0.0895207	-0.539998	0.114555	2.48756	-0.825505	5.32167	1.38141	0.0940104	0	0	0	0.603332	0.0692363	-0.23106	0	0	0	0	1.47E-14	0
A252E	2.35421	-0.0351483	-0.0211381	-1.48343	-0.344543	4.27838	-1.90083	0.25204	1.49134	-0.20683	0	0	0	0.0524948	0.0366109	0.271878	0	0	0	0	1.51E-14	0
C170A	-0.409141	0.0118979	0.231668	0.535811	-0.0275563	-0.396761	0.568326	0.0712198	-0.800457	-0.5624	0	0	0	-0.00949543	-0.00588396	0	0	0	0	0	-0.0313947	0
C170Q	-1.15752	0.00588258	-2.17288	-0.584767	-0.0093624	1.31698	-0.696904	0.360884	0.900742	-0.38	0	0	0	0.0174902	-0.00710999	0	0	0	0	0	0.0844126	0
D124F	0.830079	0.452496	0.456296	-1.60844	0.206642	0.481451	-2.68328	2.84596	0.237963	0.129544	0	0	0	0.153412	0.508586	0.145388	0	0	0	0	0.0126477	0
D406A	1.78761	0.403555	2.26299	1.19443	2.51949	-4.43185	0.537932	0.0114819	-0.720506	-0.0978824	0	0	0	0.014672	0.155513	0.104292	0	0	0	0	-0.0109925	0
E157D	-0.24025	2.84E-13	2.56E-13	-0.0123916	0.0259732	0.030552	-0.00294188	-2.20E-13	-0.00613906	-0.249435	0	0	0	-0.00134593	2.42E-05	-0.0245213	0	0	0	0	-1.47E-14	0
E167A	1.26252	0.105459	3.3156	1.29028	-0.576482	-2.8333	1.27219	0.344612	-1.79734	0.294974	0	0	0	-0.0903328	-0.000152794	-0.0631413	0	0	0	0	0	0
E167G	-0.0601845	0.151105	3.56208	1.89952	-0.588046	-4.0312	2.22395	-0.989787	-1.88385	0.173905	0	0	0	-0.514877	-0.0208912	-0.0629788	0	0	0	0	0	0
E167R	-0.662477	0.357518	1.90489	-0.919911	-2.43841	0.670184	-0.348221	1.49487	0.186235	-0.232743	0	0	0	-0.807284	-0.0162661	-0.0865666	0	0	0	0	-0.443031	0
E180A	0.858735	0	1.59791	0.530111	0.189548	-0.817424	0.700609	-0.0204266	-1.29511	-0.0201272	0	0	0	-0.000825569	-0.253997	-0.0180002	0	0	0	0	0.0124684	0
E180K	0.614894	5.68E-14	1.59791	-0.0482998	0.24439	-0.30134	-0.211361	0.0352186	-0.777711	0.11398	0	0	0	0.00126091	0.00757915	-0.0391541	0	0	0	0	0	0
E180L	0.230289	0	1.59193	-0.110553	0.151363	-0.219425	-0.353342	-0.0153575	-0.830845	-0.0915212	0	0	0	0.0512989	-0.134961	-0.0180002	0	0	0	0	0.0747387	0
E225A	2.60116	0.0815162	3.29791	1.84346	1.73565	-3.997	1.74267	-0.293033	-1.77089	0.083509	0	0	0	-0.0321057	-0.0449751	-0.0905144	0	0	0	0	1.55E-14	0
E225H	2.66718	0.01059	2.78046	0.323059	1.75239	-1.24812	0.147846	-0.0304436	-1.34548	0.242427	0	0	0	0.0384463	0.0662964	-0.0905349	0	0	0	0	0.086534	0
E225K	2.48991	0.020552	1.53991	0.534826	1.66831	-1.12185	0.0837955	-0.166764	0.133194	-0.0796688	0	0	0	-0.0114908	0.0628731	-0.110902	0	0	0	0	1.47E-14	0
E225Q	2.72316	-0.603452	1.77939	0.385835	1.59865	-1.45229	0.43047	0.230782	0.251045	0.219412	0	0	0	-0.0391336	0.100479	-0.0775507	0	0	0	0	1.55E-14	0
E225R	2.50227	0.0538485	2.48489	0.242321	1.62521	-1.34894	0.237934	-0.0902964	-0.74629	0.122804	0	0	0	0.0450095	0.139378	-0.124213	0	0	0	0	1.33E-14	0
E225Y	3.36618	-0.0104821	3.31873	-0.193907	1.79619	-1.70122	-1.08693	2.11582	-0.781335	0.00168632	0	0	0	-0.00182729	0.101766	-0.0905349	0	0	0	0	1.47E-14	0
E356A	1.34639	0.0240131	2.82699	1.17042	0.198592	-2.9223	1.03945	0.228308	-1.41969	0.238494	0	0	0	-0.0291801	-0.0211021	-0.00854143	0	0	0	0	-0.000168804	0
E409A	-0.6694	0	1.42744	1.37559	0.262842	-3.23098	1.41438	-0.205664	-1.3994	-0.268123	0	0	0	-0.0454879	-0.0286556	0	0	0	0	0	0	0
E409D	0.568361	0	1.42744	0.615164	0.0523168	-0.610452	0.739586	-0.128268	-0.88678	-0.609806	0	0	0	-0.0308425	-0.0111113	-3.55E-14	0	0	0	0	-7.11E-15	0
E426S	-0.226697	-0.083282	0.345609	0.515031	0.0744512	-0.974895	0.635315	-0.24501	-0.33022	-0.331949	0	0	0	0.167959	-0.180789	5.15E-14	0	0	0	0	0.000294253	0
F346S	4.09471	0.101796	0.00296486	1.87255	0.491232	-0.80239	3.35873	-0.476097	-0.439671	0	0	0	0	-0.0143983	-0.399162	0	0	0	0	0	0	0
F418A	3.79566	0.305293	-0.555128	2.71636	0.447833	-2.04923	4.03349	0.192665	-0.856073	-0.4216	0	0	0	-0.0179587	-0.164609	-1.24E-13	0	0	0	0	1.87E-14	0
F418N	4.92121	0.0850646	0.00815051	1.55278	0.477791	0.199738	3.16409	-0.0296535	-0.108566	-0.418577	0	0	0	-0.00961053	-0.023253	0	0	0	0	0	0	0
F75A	4.94488	0.168394	0.0195247	2.49931	-0.0388215	-0.784633	4.30516	-0.0282834	-0.829786	-0.273652	0	0	0	-0.0954603	-0.332169	0.00312975	0	0	0	0	-1.42E-14	0
G15N	21.6626	-0.154516	-0.0207338	-1.32883	0.017754	2.56758	-1.24295	20.8232	0.709953	0.0986578	0	0	0	0.1853	0.0403479	-1.31E-13	0	0	0	0	0.00720074	0
G358A	2.87943	-0.0401283	-0.0269841	-0.680962	-1.42E-14	0.516202	-1.12066	2.65224	0.0224346	1.52948	0	0	0	0.0278046	0.0490514	0	0	0	0	0	0	0
H104R	-0.00392888	0.0720309	0.2392	-0.629727	-0.567463	0.862474	-0.469641	0.00346752	0.97711	-0.266	0	0	0	0.0620631	0.111489	-0.0342618	0	0	0	0	-0.253182	0
H122A	-0.678899	0.0491746	0.148943	2.10305	0.073875	-3.32927	1.98702	-0.431318	-0.845724	0.100165	0	0	0	-0.388681	-0.155865	0	0	0	0	0	-0.146138	0
H122E	1.21246	0.0187224	-0.671068	0.614483	-0.414224	0.424363	0.742469	-0.32586	0.563816	0.386149	0	0	0	0.0185149	-0.0942355	0	0	0	0	0	-0.144904	0
H122N	0.709116	0.00695259	0.0120551	1.03341	0.0189821	-1.16449	1.34857	-0.243778	-0.153768	0.0192564	0	0	0	-0.0219377	-0.0463267	0	0	0	0	0	-0.146138	0
H181A	1.9861	0.931301	0.872754	1.58047	0.806525	-2.52518	2.08133	-0.264082	-1.12234	0.200063	0	0	0	-0.0168767	-0.176144	0.0108024	0	0	0	0	-0.568671	0
H181R	1.22919	0.872754	0.872754	-0.42479	-0.183927	-0.176697	-0.141426	-0.00470114	1.0425	-0.1216	0	0	0	0.079857	0.0441832	-0.0168591	0	0	0	0	-0.568671	0
H318E	0.442488	0.901918	0.86188	0.322915	0.373421	-0.723601	0.25987	0	-0.927439	-0.373961	0	0	0	0.000667672	-0.145392	0	0	0	0	0	-0.253182	0
H318N	0.172957	0.901918	0.86188	0.24617	0.212665	-0.593807	0.186421	0	-0.831273	-0.635876	0	0	0	0.0780405	-0.129703	0	0	0	0	0	-0.253182	0
H376R	-0.386108	-0.00128951	1.37205	-0.0525227	-0.6655	-0.343406	-0.0958312	0.000630832	-0.480885	-0.2432	0	0	0	-0.173789	-0.0467999	0.375569	0	0	0	0	-0.0779342	0
H382R	1.6195	-0.875122	0.152586	-1.04707	0.085432	2.12974	-0.380844	0.540767	1.07718	-0.394359	0	0	0	0.175532	0.148203	0.305365	0	0	0	0	-0.149717	0
H382T	0.61948	-0.402791	0.453011	1.39212	-8.24E-12	-1.53353	1.6962	0.00239241	-0.382987	-0.402572	0	0	0	-0.0500211	-0.0973055	-1.31E-13	0	0	0	0	-0.152343	0
I247E	3.25171	0.0507498	0.0736642	0.495954	-0.32421	1.21621	1.48671	-0.0594096	-0.00325177	-0.0656139	0	0	0	0.0610283	-0.0997893	0.319882	0	0	0	0	1.60E-14	0
I247N	1.10759	-0.518729	-1.59527	0.628973	0.306643	0.461556	1.9429	-0.11797	-0.269094	0.280305	0	0	0	-0.0117234	-0.126313	0	0	0	0	0	0	0
I303N	2.58878	-0.349772	-1.69881	0.627871	0.0422346	1.31033	2.47955	-1.13993	-0.358498	0.324243	0	0	0	1.35156	0.0335867	-1.10E-13	0	0	0	0	1.51E-14	0
I94E	1.04648	0	0	0.482456	0.119972	-0.242897	0.949724	0.00142601	-0.187886	0.00190951	0	0	0	-0.0539712	-0.0831227	-0.0242584	0	0	0	0	0	0
K344A	0.854922	0.114174	0	0.631593	0.0345617	-0.59621	0.969154	0.00752101	-0.464935	0.1672	0	0	0	-0.00128436	-0.446315	-0.00685226	0	0	0	0	0	0
L174A	1.34229	0.00851086	0.022507	1.32931	0.0689679	-1.31711	2.4987	-0.00919813	-1.1975	0.0257044	0	0	0	-0.0129547	-0.0161275	-0.00281243	0	0	0	0	-0.0718303	0
L174R	1.9605	0.00679242	-0.546977	-0.0613876	-0.421645	0.898347	1.13285	0.0651429	0.712157	0.101484	0	0	0	0.101395	0.0458389	-0.0646325	0	0	0	0	0.0369737	0
L365M	0.193114	2.27E-13	1.99E-13	-0.0139066	7.23E-12	-0.0759157	0.108041	-0.0751184	0.0303291	0.213145	0	0	0	0.00122179	-0.00475147	1.26E-13	0	0	0	0	0.00531706	0
M224A	4.01837	0.0637412	0.00870836	2.14618	-4.36E-12	-0.737424	3.79961	-0.0130552	-1.40512	0.18072	0	0	0	-0.02499	-0.0339245	1.30E-13	0	0	0	0	-1.51E-14	0
M264D	4.96936	0.231289	0.0165886	1.22251	0.089811	1.65379	2.55938	-0.0127441	-0.764289	-0.0684	0	0	0	0.0619114	-0.57973	-0.0204888	0	0	0	0	0	0
M326A	3.39208	-0.0184571	1.36E-12	2.24579	0.0847987	-1.02313	3.72495	-0.124367	-1.32353	-0.114429	0	0	0	-0.00765721	-0.254069	-1.15E-13	0	0	0	0	-0.051882	0
M326K	2.69669	0	-0.56414	0.146457	-0.827912	2.77732	0.794306	-0.0608607	0.589235	-0.160352	0	0	0	0.00263708	-0.0259707	0	0	0	0	0	0	0
M361T	1.70658	0.0725654	-0.0368722	1.36734	-0.115767	-0.490738	2.27442	-0.00636954	-0.715645	-0.749981	0	0	0	0.107629	-0.427374	0	0	0	0	0	0	0
N166A	1.58367	0.05618	2.56101	1.11768	-0.055719	-2.42513	0.480897	-0.114709	-0.691956	0.696541	0	0	0	-0.0246552	0.0135623	-1.26E-13	0	0	0	0	-0.0164657	0
N166C	1.00142	0.0125168	1.88874	0.399542	-0.015327	-1.71342	-0.0879413	-0.0054335	0.25743	0.280348	0	0	0	-0.00913482	-1.71E-13	-1.24E-13	0	0	0	0	-0.00590857	0
N166D	0.86287	0.00313704	-0.049525	0.18976	-3.02402	2.61405	0.107629	0.540019	-0.170862	-0.214958	0	0	0	0.234728	-1.71E-13	0.0372728	0	0	0	0	0.595644	0
N166E	0.60084	0.0312919	-1.44655	-0.303242	-2.13714	2.90596	-0.65906	0.2703	0.717053	0.176905	0	0	0	0.383862	-0.00259815	0.0370211	0	0	0	0	0.624435	0
N166K	-0.644203	0	-0.379002	-0.0264767	0.00388139	-0.164236	-0.0301921	-0.0488398	0	-0.000480392	0	0	0	0.00158494	0	0	0	0	0	0	-0.000441559	0
N223A	1.13235	0.0188027	2.15856	0.703251	-0.0481301	-1.61167	0.486616	-0.170051	-0.709003	0.310745	0	0	0	-0.00676963	-0.0142136	0	0	0	0	0	0	0
N223G	1.70221	-0.574577	3.10902	1.11949	-0.691532	-2.15836	1.09583	-0.284776	-0.707678	0.680289	0	0	0	0.0714456	-0.01418	0.0430571	0	0	0	0	1.51E-14	0
N223H	-0.209009	-0.0601695	0.249212	-0.709496	0.0344583	0.842496	-0.98171	-0.0628007	0.159787	0.23965	0	0	0	0.00173087	0.101215	1.31E-13	0	0	0	0	0.0778321	0
N223R	0.283778	0.0191097	1.31457	-0.825112	-2.02128	1.06929	-0.850071	-0.135788	1.28708	0.180386	0	0	0	0.294232	-0.0359995	-0.0693614	0	0	0	0	0.0207274	0
N223Y	-1.52385	-0.0283457	1.38907	-1.07834	-0.482649	0.342974	-1.98602	-0.112711	0.172959	0.195513	0	0	0	0.063704	0.0499647	0	0	0	0	0	0	0
N296A	1.22781	0.0422987	2.60464	1.10957	-0.0122178	-2.39469	0.64779	-0.104048	-0.691956	0.0662704	0	0	0	-0.0398502	-0.00419392	0	0	0	0	0	0	0
N296C	-0.306182	-0.00293173	1.05933	0.402211	0.00578022	-2.06311	-0.0343737	0.295847	0.115456	-0.0865933	0	0	0	0.00220118	0.0465295	-1.24E-13	0	0	0	0	1.51E-14	0
N296D	5.02984	0.00473105	0.626588	0.199443	2.65487	1.38338	0.0996799	0.0464825	-0.170862	0.184129	0	0	0	-0.0227192	8.53E-13	0.0241114	0	0	0	0	0	0
N296K	3.15834	0.0833211	1.41872	-0.689295	-1.49044	1.57732	-1.50096	3.99581	1.24181	-0.374177	0	0	0	-1.07581	0.0195342	-0.0294706	0	0	0	0	0.0015162	0
N296Q	3.61196	-0.0407713	1.4792	-0.482031	0.0456141	0.184947	-0.912218	2.4497	1.03208	-0.268118	0	0	0	0.120909	0.0465757	-0.000288348	0	0	0	0	0.00293069	0
N357A	2.71073	0.614754	1.88489	1.24933	0	-1.83195	0.933932	0.463029	-0.717803	0.139022	0	0	0	-0.00948286	-0.0489599	0	0	0	0	0	-0.0149915	0
N407A	-1.01984	0.157907	1.2313	1.16826	0.00710475	-2.47579	0.651556	-1.23428	-0.891421	0.375715	0	0	0	-0.00689876	-0.02491	-1.26E-13	0	0	0	0	-0.00330429	0
N407C	-1.51762	0.137622	1.0867	0.471955	0.00134626	-1.81685	-0.0290471	-1.39269	0.0138205	0.0141936	0	0	0	-0.00136858	-0.02491	-1.26E-13	0	0	0	0	-0.00330429	0
P332N	3.71642	0.0252944	-0.706023	-0.0127282	0.205402	1.28789	0.602079	0.0166743	0.366929	1.92611	0	0	0	0.0486582	1.31958	-0.0327432	0	0	0	0	-0.0111146	0
Q22A	-0.646445	0.187558	1.57677	1.68369	0.0064357	-2.32924	1.57735	-1.40581	-1.72561	-0.247504	0	0	0	0.0372134	-0.190752	-1.19E-13	0	0	0	0	-0.00728692	0
Q22C	-0.322394	0.0294935	1.40061	1.01115	0.00423163	-1.93046	0.883088	-1.3062	-0.818638	0.338541	0	0	0	0.0730827	-0.0758619	-1.23E-13	0	0	0	0	-0.00728692	0
Q22P	-2.13856	0.143198	1.57798	1.00729	0.00580953	-2.44764	0.373131	-0.00408474	-1.46933	-1.38447	0	0	0	0.0668427	-2.39874	-1.15E-13	0	0	0	0	-0.00728692	0
Q22S	-1.16606	-0.452963	-0.0441957	1.4428	0.0064357	-1.64609	1.96958	-1.41216	-1.19596	0.0542041	0	0	0	0.119585	-0.116637	-1.19E-13	0	0	0	0	-0.00728692	0
Q316R	0.209738	-0.0249761	1.06765	-0.0333481	-1.85535	0.494703	0.112033	0.00351891	0.375238	0.0422885	0	0	0	0.0773019	-0.00413536	-0.0493245	0	0	0	0	1.51E-14	0
R243A	3.17489	0.0434391	3.10056	2.3649	2.0718	-3.40197	2.29143	-0.236761	-2.85583	-0.238414	0	0	0	-0.0951398	-0.13104	0.130876	0	0	0	0	1.51E-14	0
R243D	4.90568	0.0347479	1.98306	1.72425	2.57584	-1.18099	1.91389	-0.0825107	-2.36934	0.0181315	0	0	0	0.0912255	-0.0134587	0.197366	0	0	0	0	1.51E-14	0
R243E	5.39451	0.00696408	1.99373	0.891596	2.69816	0.0323347	0.664271	0.00117268	-0.945829	-0.116244	0	0	0	-0.0622963	0.00128037	0.230653	0	0	0	0	0	0
R243K	1.66824	0.0452195	0.600912	0.602796	0.639857	-0.0556991	-0.214288	-0.129829	0.244092	-0.0558826	0	0	0	-0.0593873	-0.0518346	0.0504459	0	0	0	0	1.51E-14	0
R79A	2.88374	0.319258	2.87385	2.81486	1.89493	-5.02623	1.94874	-0.166056	-1.87172	0.20691	0	0	0	-0.0921514	-0.000101328	-1.24E-13	0	0	0	0	-0.0186462	0
S17A	0.589604	0.621629	1.37751	0.190044	0.0121157	-0.577875	-0.568656	-0.137822	-0.529654	0.2052	0	0	0	-0.00288384	0	0	0	0	0	0	0	0
S19A	-1.05624	-0.00075085	0.314429	0.268702	-0.005843	-0.98482	-0.356605	0.0105014	-0.529654	0.242631	0	0	0	-0.0105278	-0.0411671	0	0	0	0	0	-0.00430151	0
S19N	-0.229	0.0722463	-1.16407	-1.05474	-0.00494708	1.82016	-1.08798	1.04432	0.162589	0.707865	0	0	0	-0.743504	0.184567	0.00260797	0	0	0	0	0.0164516	0
S20A	-0.804683	0.440914	0.428826	0.231538	0.0262738	-0.808791	-0.332308	-0.198652	-0.529654	-0.0625341	0	0	0	-0.000294745	-0.00213816	0	0	0	0	0	0	0
S20E	6.14659	0.400564	0.309318	-1.30881	1.30083	3.70694	-1.82942	3.02013	0.724279	-0.0338704	0	0	0	0.00583029	0.232212	-0.149208	0	0	0	0	0	0
S301E	1.47658	-0.391416	1.99855	-0.555264	0.135367	1.00474	-1.25183	-0.124342	0.313839	0.272798	0	0	0	0.071048	0.0144931	0.00309812	0	0	0	0	1.20E-14	0
S35L	7.4829	-0.191728	1.84533	-1.32006	-0.197788	0.896216	-3.13221	9.21727	0.458886	0.164902	0	0	0	-0.222528	0.0978629	-0.0353927	0	0	0	0	1.51E-14	0
S334A	-0.285592	1.08131	1.94921	0.207877	0.0377172	-0.436491	-0.419308	-2.16605	-0.509297	-0.346228	0	0	0	0.309329	0.0308457	-0.00493974	0	0	0	0	0.0112841	0
S403A	-2.20065	0.523526	0.57785	0.264775	0.000880908	-1.1623	-0.447545	-1.41552	-0.529654	-0.0203534	0	0	0	0.00768902	-0.00495942	0	0	0	0	0	0	0
T18A	-0.229	0.0722463	-1.16407	-1.05474	-0.00494708	1.82016	-1.08798	1.04432	0.162589	0.707865	0	0	0	-0.743504	0.184567	0.00260797	0	0	0	0	0.0164516	0
T178R	0.0964012	0.297756	1.89567	-0.0128095	-0.229236	-0.900892	-0.29153	-0.0256283	-0.562181	-0.151887	0	0	0	0.0515322	-0.10762	0.0256098	0	0	0	0	1.60E-14	0
T221A	1.98467	0.0287476	1.51235	0.768014	0.00362025	-1.30462	0.804721	-0.0170107	-0.521094	0.735832	0	0	0	-0.0258877	0	0	0	0	0	0	0	0
T299A	0.442445	0.559088	0.511323	0.5995	0.0216071	-1.04154	0.515305	-0.0192168	-0.521094	-0.178348	0	0	0	-0.0041753	-0.0265724	1.28E-13	0	0	0	0	-1.42E-14	0
T299E	1.18989	-0.0705331	-0.0880201	-0.411165	0.422969	1.01139	-0.587488	0.0536742	0.670021	0.228281	0	0	0	-0.00369446	0.054429	-0.0355359	0	0	0	0	-1.24E-14	0
T355A	1.15614	0.00555881	1.44491	0.678101	0.028147	-0.974328	0.709486	-0.0077016	-0.521094	-0.19	0	0	0	-0.0169354	-0.00898981	0	0	0	0	0	0	0
V55G	-2.37948	0	0.0281874	0.651687	-0.015701	-1.04076	0.818711	-1.57164	-0.222817	-1.02019	0	0	0	-0.00696582	-0.548536	0	0	0	0	0	0	0
W123A	1.6418	0.699777	0.572593	3.20344	-0.00434656	-3.15562	4.16802	-0.603829	-1.05385	-0.651512	0	0	0	-1.39133	-0.558441	0	0	0	0	0	-0.141552	0
W123F	1.18307	0.528421	0.552322	0.791976	-0.0581158	-1.12218	0.60827	-0.0116647	-0.139322	0.0042877	0	0	0	0.127406	0.0787104	-1.21E-13	0	0	0	0	-0.0983341	0
W123H	2.1197	0.226133	0.239001	1.31654	-0.00306055	-0.133116	2.19718	-0.41919	-0.0875745	-0.0077029	0	0	0	-1.24104	0.0145126	0	0	0	0	0	0.0325212	0
W328A	3.37218	-0.0337659	-0.0329395	2.17536	-0.0162904	-1.00689	3.38198	-0.26484	-1.01377	0.0951109	0	0	0	0.140103	-0.575666	-1.26E-13	0	0	0	0	-0.051882	0
W328C	2.85345	-0.0242845	-0.208079	1.78159	-0.0162904	-0.830107	2.93178	-0.26185	-0.386026	-0.241583	0	0	0	0.16019	-0.380335	-1.26E-13	0	0	0	0	-0.051882	0
W328G	4.75175	0.0523747	0.0590698	2.75394	-0.0162904	-1.5587	4.29983	-0.269487	-1.04001	0.385399	0	0	0	0.137513	-0.72892	-1.26E-13	0	0	0	0	-0.051882	0
W328H	2.96768	-0.00348924	-5.68E-14	1.29821	-0.0182374	-0.0954311	2.2212	-0.230548	-0.231734	-0.0276167	0	0	0	0.0584142	-0.382113	-1.28E-13	0	0	0	0	-0.00309949	0
W328L	0.819368	-0.116154	-0.0391957	0.913634	-0.0162904	-0.410861	1.08202	-0.237113	-0.0221827	-0.436724	0	0	0	0.154113	-0.131914	-1.26E-13	0	0	0	0	-0.051882	0
W328R	2.17573	-0.0383389	-1.3022	0.516445	-0.17102	0.662596	1.54298	-0.026215	0.893772	-0.0589238	0	0	0	0.141207	-0.0353918	0.0154175	0	0	0	0	2.09E-14	0
W37A	3.85984	0.543318	0.464604	3.35515	0.0678645	-2.64654	5.07127	-1.23083	-0.822362	-0.788745	0	0	0	-0.0716869	-0.392492	0	0	0	0	0	-0.0821898	0
W402A	1.39602	0.282065	1.54723	3.41539	0.158348	-4.36537	3.83517	-1.68352	-1.35934	-0.454697	0	0	0	0.0328246	-0.072801	-1.17E-13	0	0	0	0	-0.0120901	0
W402C	1.75515	0.237537	1.30817	2.87475	0.169478	-3.89256	3.35592	-1.53387	-0.665122	-0.224909	0	0	0	0.137843	-0.072801	-1.17E-13	0	0	0	0	-0.0120901	0
W402G	2.6729	0.31223	1.54723	4.03115	0.147268	-5.02144	4.81236	-1.86136	-1.35934	0.0599692	0	0	0	0.0169182	-0.062469	-1.17E-13	0	0	0	0	-0.0120901	0
W402R	-0.352687	0.227537	-1.01279	1.25225	-2.12756	-0.322688	2.03226	-0.977157	0.943553	-0.415382	0	0	0	0.0559543	-0.0222357	-1.03E-13	0	0	0	0	-0.00866586	0
W402S	1.86885	-0.176533	1.11342	3.21931	0.154471	-3.68791	4.23212	-1.6794	-0.829682	-0.501627	0	0	0	0.0367614	-0.072801	-1.17E-13	0	0	0	0	-0.0120901	0
W410A	3.78961	0.260295	0.249708	3.20239	0.0519916	-1.77318	4.64589	-0.47659	-1.00868	-0.0751671	0	0	0	-1.23547	-0.478015	-1.39E-13	0	0	0	0	-0.0515778	0
W410G	1.3875	0.289058	0.249708	3.75065	0.0882007	-2.45027	5.51484	-2.474	-1.021	-1.21979	0	0	0	-1.24581	-0.682999	-1.24E-13	0	0	0	0	-0.0940907	0
W410K	2.87427	0.0180359	-0.362336	1.66741	-1.25001	0.48536	2.57423	-0.52776	0.775582	-0.494221	0	0	0	-0.0735621	-0.293959	0.0198269	0	0	0	0	0.0417113	0
W410Q	4.16664	0.0180745	0.0287854	1.82236	-0.0172974	-0.450571	3.03578	-0.479361	0.319985	-0.0762208	0	0	0	-0.0612416	-0.312551	0	0	0	0	0	0.0263402	0
W410R	2.12428	0.416472	-1.11105	1.1063	-1.65041	1.02096	2.98796	-0.259033	0.90712	-0.0846284	0	0	0	-0.816653	-0.356662	0.0636436	0	0	0	0	-0.456401	0
W410Y	3.60797	0.0180359	-0.00182563	0.876475	-0.102618	-0.0805803	1.51769	1.47542	-0.0218617	-0.047986	0	0	0	-0.0275819	-0.288303	0	0	0	0	0	0.0027988	0
W412Y	0.0168567	-9.61E-12	0	0.515042	0.0417373	-0.710672	0.644451	-0.212838	0.0430307	-0.2432	0	0	0	-0.00881253	-0.254307	0	0	0	0	0	-0.051882	0
Y169P	2.5563	0.0228986	-0.0216358	1.74098	0.0222894	-1.78343	2.54608	1.91496	-1.03743	-0.817553	0	0	0	-0.0377116	-1.19318	0.00832037	0	0	0	0	-0.00145856	0
Y21A	2.87247	0.444705	1.7081	2.33157	0.562312	-2.86138	2.69444	-0.00884932	-0.946459	-1.05019	0	0	0	0.00565499	-0.679934	-0.00743747	0	0	0	0	0	0
Y297A	1.24959	0.486265	1.34078	2.9579	0.0182173	-3.28027	3.78301	-2.67481	-0.84571	-0.50999	0	0	0	-0.0131278	-0.101018	-0.0126603	0	0	0	0	-1.82E-05	0
Y297F	-1.0596	0.408542	1.2069	0.236733	0.0386949	-0.594294	-0.0536111	-2.45427	-0.0939279	-0.0491508	0	0	0	0.291081	0.0391582	-0.00492483	0	0	0	0	0.0086209	0
Y297L	0.130257	0.435273	1.29748	1.16855	0.0132626	-1.64122	0.81805	-1.73761	0.114111	-0.303636	0	0	0	-0.0212937	-0.0237774	-0.0126603	0	0	0	0	-4.54E-05	0
Y298A	3.37238	0.0533423	1.19737	2.04723	0.0618574	-2.11082	2.5794	-0.0516781	-0.845724	0.45613	0	0	0	-0.0147239	-0.0231244	0	0	0	0	0	0	0
Y298G	3.61211	0.0526765	1.19737	2.46045	0.0618574	-2.38371	3.26009	-0.0729225	-0.845724	-0.102837	0	0	0	-0.0151266	-0.0230592	0	0	0	0	0	0	0
