## Supplementary material for "Evaluating molecular modeling tools for thermal stability using an independently generated dataset": SI_3: popmusic.csv

deltaG	class
1.16	pop e
0.87	pop e
-0.11	pop e
1.14	pop e
0.25	pop e
-0.3	pop e
0.81	pop e
-0.19	pop e
1.05	pop e
0.37	pop e
0.28	pop e
-0.7	pop e
0.67	pop e
1.09	pop e
0.65	pop e
-0.26	pop e
3.74	pop e
3.07	pop e
3.16	pop e
-0.16	pop e
2.11	pop e
1.61	pop e
2.55	pop e
-0.04	pop e
-0.09	pop e
0.69	pop e
2.37	pop e
2.28	pop e
2.75	pop e
0.6	pop e
0.38	pop e
2.29	pop e
1.32	pop e
0.31	pop e
2.76	pop e
2.15	pop e
0.63	pop e
1.87	pop e
0.52	pop e
1.32	pop e
1.24	pop e
1.55	pop e
0	pop e
0.71	pop e
0	pop e
1.31	pop e
0.16	pop e
1.14	pop e
1.08	pop e
1.04	pop e
-0.43	pop e
0.74	pop e
0.21	pop e
1.36	pop e
0.33	pop e
1.78	pop e
1.91	pop e
1.34	pop e
0.33	pop e
1.55	pop e
0.76	pop e
1.51	pop e
2.08	pop e
0.58	pop e
0.98	pop e
1.67	pop e
0.85	pop e
1.69	pop e
2.02	pop e
0.24	pop e
1.31	pop e
1.9	pop e
2.11	pop e
1.81	pop e
1.51	pop e
1.02	pop e
1.45	pop e
3.7	pop e
2.92	pop e
4.68	pop e
2.66	pop e
3.92	pop e
3.71	pop e
0.64	pop e
3.16	pop e
3.96	pop e
1.01	pop e
2.75	pop e
3.35	pop e
1.72	pop ne
1.5	pop ne
-0.41	pop ne
0.39	pop ne
1.03	pop ne
0.25	pop ne
2.73	pop ne
1.35	pop ne
2.23	pop ne
1.91	pop ne
1.63	pop ne
0.07	pop ne
1.06	pop ne
2.55	pop ne
1.53	pop ne
1.97	pop ne
1.81	pop ne
1.6	pop ne
1.41	pop ne
1.8	pop ne
1.98	pop ne
1.48	pop ne
1.83	pop ne
1.28	pop ne
0.56	pop ne
1.72	pop ne
1.73	pop ne
3.08	pop ne
2.88	pop ne
3.22	pop ne
2.44	pop ne
3.09	pop ne
3.13	pop ne
2.69	pop ne
1.53	pop ne
2.77	pop ne
1.73	pop ne
