## Supplementary material for "Evaluating molecular modeling tools for thermal stability using an independently generated dataset": SI_3: 51muts_ddg.csv

label	total	fa_atr	fa_rep	fa_sol	fa_intra_rep	fa_intra_sol_xover4	lk_ball_wtd	fa_elec	pro_close	hbond_sr_bb	hbond_lr_bb	hbond_bb_sc	hbond_sc	dslf_fa13	omega	fa_dun	p_aa_pp	yhh_planarity	ref	rama_prepro	dtm ( C )
C170A	-5.523	5.579	0.523	-5.843	0.073	0.562	1.221	-3.266	-0.195	0.315	-0.134	-1.53	-1.495	-0.017	0.619	1.068	-0.926	-0.019	-1.93	-0.127	7.35
C170Q	2.927	-0.783	8.751	-2.782	0.079	0.579	0.395	-2.51	-0.043	0.157	-0.12	-1.429	-0.844	0.003	0.298	7.264	0.407	-0.009	-4.706	-1.781	3.131
E157D	-3.993	-0.299	0.814	10.099	0.059	-0.562	1.237	-10.559	0.469	-0.073	-0.33	-0.515	-4.655	-0.002	0.598	-0.698	-0.56	-0.004	0.579	0.411	4.295
E167A	1.539	1.003	-3.455	-14.486	-0.023	-0.03	-0.597	6.936	-0.49	0.009	-0.032	0.459	7.055	0.03	1.244	-0.849	0.881	-0.035	4.049	-0.131	8.281
E225A	-3.436	7.818	3.457	-12.056	0.023	-1.023	-1.033	0.532	-0.029	-0.038	-0.284	-0.915	2.706	-0.011	0.024	-6.544	0.33	0.025	4.049	-0.467	-8.893
E225H	-1.864	-4.701	1.607	-1.775	0	0.184	0.889	0.391	-0.428	0.283	-0.632	-1.782	1.988	-0.003	1.769	-2.669	0.229	-0.16	2.424	0.523	-4.835
E409A	-6.313	4.754	-3.174	-6.478	-0.025	0.517	0.983	-3.572	-0.136	0.436	-0.123	0.215	0.335	0.002	-0.438	-3.652	0.403	0.026	4.049	-0.434	3.462
E409D	-6.113	6.406	4.691	0.928	-0.009	-0.112	1.001	-5.717	0.442	-0.703	-0.38	-1.09	-4.823	-0.015	0.028	-5.384	-1.986	-0.024	0.579	0.053	-2.576
E426S	3.426	-2.105	-0.829	4.19	-0.021	-0.289	-0.932	1.907	-0.053	-0.352	0.208	-2.412	2.158	0.004	1.072	-1.913	-0.24	-0.061	2.435	0.66	-0.29
F418A	5.221	14.919	-4.11	1.783	-0.036	-1.117	-1.597	0.763	0.428	0.444	-0.554	-1.554	0.533	0.005	0.012	-3.547	-0.354	0.055	0.106	-0.958	0.105
H104R	-1.839	-2.686	-1.873	2.866	-0.033	0.022	-0.967	-1.703	0.035	-0.177	-0.015	-0.191	2.36	-0.008	0.065	-0.847	0.477	-0.015	0.206	0.645	3.208
I247E	10.278	10.486	-2.529	1.297	-0.031	0.787	0.997	0.391	0.593	-0.257	-0.49	0.586	-2.534	0.021	0.137	5.378	-0.022	0.298	-5.028	0.199	0.497
I247N	2.931	8.002	-2.087	9.283	-0.026	2.039	3.828	-5.474	0.454	0.408	-0.665	0.245	-11.02	-0.008	0.251	0.516	0.251	0.021	-3.644	0.558	-0.627
L174A	7.059	4.005	-1.917	0.246	-0.021	1.362	0.339	1.05	-0.382	1.199	-0.12	0.5	1.449	-0.012	0.256	-1.86	1.23	-0.084	-0.337	0.152	-2.37
L174R	5.047	-0.172	3.797	11.446	0.01	-0.998	1.544	-1.701	0.425	-1.329	-0.183	-0.91	-6.114	-0.002	-1.202	2.839	-0.662	0.013	-1.756	0	-0.31
M224A	6.4	14.551	0.115	-2.084	0.083	-0.798	3.031	0.906	0.287	-0.543	-0.227	0.408	-7.801	-0.012	0.188	-1.117	-0.528	-0.034	-0.333	0.305	-0.307
M326A	2.822	6.95	-3.564	2.186	-0.022	0.782	0.51	-1.11	-0.489	0.522	0.288	1.32	-0.089	-0.009	0.516	-5.966	-0.026	0.043	-0.333	1.312	-2.028
N166A	-3.864	4.889	-0.391	-10.991	-0.029	0.204	2.145	-2.163	0.067	-1.062	0.164	-0.105	1.267	0.017	-0.855	0.12	0.84	0.077	2.665	-0.724	-2.074
N166C	-3.602	1.213	0.853	-3.774	-0.102	-1.14	3.636	-2.899	-0.066	-0.709	0.391	-0.064	-2.911	0.007	-0.907	-3.078	-0.026	-0.027	4.595	1.404	-5.173
N223A	2.204	3.657	-0.535	-3.088	-0.02	-1.119	1.279	3.855	0.139	-1.179	0.122	0.055	0.693	0.02	0.515	-6.707	-0.226	-0.042	2.665	2.12	-0.579
N223G	3.326	7.527	-3.301	-12.338	-0.007	0.812	-0.208	1.77	0.12	0.721	-0.205	0.675	5.23	-0.006	0.486	-1.396	0.697	0.061	2.138	0.549	2.248
N223H	-6.592	-2.105	3.937	0.796	0.058	-0.235	2.254	-6.975	-0.174	-0.024	-0.144	-0.42	-4.868	0.004	0.146	0.039	0.095	0.039	1.04	-0.054	1.499
N223R	-6.461	-3.67	-0.339	1.371	0.022	-0.321	0.732	-5.892	-0.034	-0.156	-0.185	-0.039	-1.945	0.008	0.667	2.183	0.085	-0.079	1.246	-0.114	1.575
N223Y	-11.484	-7.4	-2.465	-0.703	-0.027	-0.07	0.108	-3.094	-0.015	-0.525	-0.026	0.014	-1.523	0.008	-0.634	3.86	0.197	0.123	1.922	-1.234	3.79
N296A	-9.539	7.786	-4.238	-13.274	-0.007	1.405	2.97	-4.192	0.05	-0.243	-0.017	-0.785	1.024	0.035	-0.29	-2.88	-0.671	0.005	2.665	1.118	1.471
N296C	-2.781	1.098	-0.348	-12.189	0.002	-0.142	1.045	1.998	-0.072	-0.036	-0.303	-0.385	1.782	0.019	0.963	0.177	-0.88	-0.007	4.595	-0.098	1.968
N407A	1.948	7.806	3.938	-9.951	-0.018	-1.783	-0.107	2.492	-0.055	-0.277	-0.127	-0.071	0.984	-0.021	0.48	-3.23	-0.434	-0.116	2.665	-0.227	1.411
N407C	-2.204	-1.597	4.261	-3.756	-0.027	-0.006	0.137	-3.209	-0.731	0.559	0.052	-0.911	2.827	-0.03	0.731	-5.018	-0.12	0.026	4.595	0.013	1.027
Q22S	3.079	6.345	-1.412	2.886	-0.092	-0.374	1.544	0.77	-0.35	0.377	0.128	-0.454	-1.991	0.012	1.211	-9.397	0.653	0.104	1.161	1.96	-1.866
R243A	6.86	10.557	-3.223	-6.806	-0.037	-1.005	3.109	3.754	-0.068	-0.034	0.211	1.664	-2.478	-0.023	-0.648	-0.073	0.404	-0.072	1.419	0.208	0.811
R243D	2.011	10.683	2.734	-3.688	0.004	0.044	-1.03	-1.491	0.065	0.97	-0.125	0.283	-0.508	0.014	-0.083	-3.238	0.034	0.045	-2.051	-0.651	0.085
R243K	1.494	-0.564	-2.724	-2.338	-0.019	1.7	-2.016	3.151	-0.284	0.575	0.352	0.179	5.722	-0.007	-0.05	-1.556	0.364	0.08	-0.62	-0.453	-1.773
S17A	-9.075	0.365	-0.747	-8.163	0.013	0.099	-1.168	-3.689	0.096	0.012	-0.229	0.807	0.404	-0.005	0.282	1.066	0.353	0.038	1.614	-0.223	-1.916
S19A	-4.968	-0.822	2.758	-7.911	0.037	-0.458	1.194	1.91	0.074	0.032	-0.279	-0.693	-0.309	-0.027	-1.275	-0.143	0.662	0.003	1.614	-1.334	-0.734
S334A	-5.849	3.313	1.331	-13.096	0.023	-0.909	-0.093	-1.628	-0.043	1.013	-0.306	-1.017	4.017	-0.027	-0.561	1.23	0.365	-0.108	1.614	-0.966	-3.406
S403A	-5.73	0.264	-1.919	-4.352	-0.047	-0.789	0.357	-0.578	0.207	0.016	0.105	0.673	-0.793	0.032	0.381	-0.765	0.056	0.174	1.614	-0.368	0.936
T18A	4.691	4.91	-0.762	-7.878	-0.003	1.441	-0.667	3.135	-0.025	0.043	0.387	0.593	2.365	-0.033	-0.174	1.174	0.309	-0.31	0.173	0.015	-2.614
T221A	3.929	8.963	-3.553	-13.269	-0.014	0.264	-0.749	6.005	0.109	-0.065	-0.005	1.693	3.79	0.042	0.805	-1.538	-0.258	0.001	0.173	1.535	2.063
T355A	0.362	0.539	1.308	-2.968	-0.005	-1.24	-0.586	-0.665	-0.101	0.21	0.169	-1.601	2.943	-0.006	-0.068	1.964	0.659	0.011	0.173	-0.373	-5.874
W123F	0.796	7.14	0.033	-8.014	-0.018	-0.306	-0.598	3.438	0.03	-0.471	-0.191	0.729	0.968	-0.01	0.342	0.576	-0.218	-0.036	-1.043	-1.553	6.241
W123H	3.696	10.733	-2.853	3.319	-0.024	0.837	-0.6	-1.521	-0.023	0.512	-0.168	-1.108	1.686	0.011	0.872	-4.191	-0.568	-0.02	-2.562	-0.636	3.636
W328A	9.817	15.426	0.601	-2.016	-0.017	-0.201	0.21	1.194	-0.087	0.661	-0.108	-0.126	0.729	-0.025	0.33	-6.511	0.154	-0.015	-0.936	0.553	-2.351
W328C	8.484	15.111	0.836	-7.842	-0.015	0.601	-0.525	4.216	-0.045	-0.327	0.848	0.352	0.999	-0.016	-1.521	-4.415	-0.468	0.003	0.994	-0.302	-3.301
W328H	8.522	9.727	-2.543	1.492	-0.034	0.001	0.175	2.676	-0.038	-0.224	0.027	-0.418	1.779	-0.01	-0.111	-1.895	-0.273	-0.078	-2.562	0.832	-4.476
W328R	6.488	1.017	0.161	8.749	0.056	-0.076	-0.262	-0.772	0.084	0.795	-0.247	-0.11	0.572	0.015	0.385	-1.922	0.73	-0.014	-2.356	-0.32	-2.031
W402C	1.855	13.506	-6.85	-9.734	-0.061	1.221	3.314	-0.712	-0.515	0.234	0.197	0.787	0.417	-0.003	0.809	-1.668	0.841	-0.051	0.994	-0.871	0.446
W402R	1.529	4.126	-4.256	14.812	-0.004	0.455	1.312	-8.683	0.096	0.825	-1.078	-0.015	-5.974	0	2.301	1.112	0.154	0.037	-2.356	-1.335	4.133
W412Y	0.468	6.188	-4.018	-1.951	-0.016	-0.322	0.033	3.906	0.043	-0.271	0.088	-0.066	0.876	-0.008	-0.567	-1.476	-0.514	-0.057	-1.679	0.279	-1.663
Y21A	4.539	14.853	-6.953	-2.122	-0.076	-0.489	2.771	-0.524	-0.05	-0.602	0.209	2.008	-4.939	-0.024	0.243	-0.257	-0.827	-0.016	0.742	0.592	-5.704
Y297A	4.452	18.597	-0.558	-8.932	-0.061	-0.917	0.465	0.294	0.02	-0.93	0.121	-0.672	1.656	0.003	-0.595	-3.733	-1.038	-0.029	0.742	0.019	-0.416
Y297F	-4.146	-4.229	2.18	-1.529	0.058	-0.198	0.916	-2.711	0.009	-0.128	-0.236	-0.487	-0.398	-0.015	-0.558	2.854	0.441	-0.162	0.636	-0.59	-1.725
