## Supplementary material for "Evaluating molecular modeling tools for thermal stability using an independently generated dataset": SI_3: finalRosetta_ddg_scores.csv

description	total	fa_atr	fa_rep	fa_sol	fa_intra_rep	fa_intra_sol_xover4	lk_ball_wtd	fa_elec	pro_close	hbond_sr_bb	hbond_lr_bb	hbond_bb_sc	hbond_sc	dslf_fa13	omega	fa_dun	p_aa_pp	yhh_planarity	ref	rama_prepro
A195S	8.063	1.246	3.175	4.049	0.019	-0.094	-0.136	1.437	0.095	0.98	-0.154	-0.402	-2.275	0.006	0.903	1.014	0.289	-0.037	-1.614	-0.438
A239E	14.449	-5.995	0.028	17.15	0.047	0.884	2.245	1.713	0.026	-0.37	0.179	0.186	-2.473	0.007	0.064	4.502	0.132	-0.045	-4.049	0.22
A252E	4.859	-3.945	-0.387	6.287	-0.029	0.968	0.151	0.754	0.134	-0.088	0.049	0.622	2.706	0.004	0.152	1.183	-0.175	0.108	-4.049	0.414
C170A	-5.523	5.579	0.523	-5.843	0.073	0.562	1.221	-3.266	-0.195	0.315	-0.134	-1.53	-1.495	-0.017	0.619	1.068	-0.926	-0.019	-1.93	-0.127
C170Q	2.927	-0.783	8.751	-2.782	0.079	0.579	0.395	-2.51	-0.043	0.157	-0.12	-1.429	-0.844	0.003	0.298	7.264	0.407	-0.009	-4.706	-1.781
D124F	5.59	-9.085	3.514	-9.891	0.023	-0.23	-2.822	13.229	-0.028	0.764	-0.405	0.413	5.935	0.029	1.805	-1.225	0.918	-0.045	3.364	-0.675
D406A	2.072	6.24	-1.886	-16.899	0.013	-1.576	-0.844	10.251	0.004	0.649	-0.159	1.218	2.817	-0.016	0.399	-1.023	0.658	0.011	3.47	-1.257
E157D	-3.993	-0.299	0.814	10.099	0.059	-0.562	1.237	-10.559	0.469	-0.073	-0.33	-0.515	-4.655	-0.002	0.598	-0.698	-0.56	-0.004	0.579	0.411
E167A	1.539	1.003	-3.455	-14.486	-0.023	-0.03	-0.597	6.936	-0.49	0.009	-0.032	0.459	7.055	0.03	1.244	-0.849	0.881	-0.035	4.049	-0.131
E167G	9.263	9.56	-7.182	-13.409	-0.044	0.32	-2.282	5.176	0.155	0.627	-0.288	-0.294	8.488	0.013	0.629	-3.509	-0.586	-0.043	3.523	8.411
E167R	4.706	-9.455	-0.409	3.428	-0.066	-1.448	0.698	4.322	0.198	-1.395	-0.1	1.282	2.203	0.004	-0.743	2.752	0.57	-0.043	2.63	0.279
E180A	-0.053	5.184	1.142	-9.199	0.004	-0.348	1.294	2.278	-0.046	-0.013	0.205	0.362	-2.474	-0.003	-0.219	-3.168	0.407	-0.182	4.049	0.675
E180L	-3.378	-2.264	-0.663	-3.373	-0.015	0.491	-0.26	0.33	0.11	0.178	-0.02	-0.01	0.647	0.002	-0.342	-2.065	-0.199	0.034	4.386	-0.345
E225A	-3.436	7.818	3.457	-12.056	0.023	-1.023	-1.033	0.532	-0.029	-0.038	-0.284	-0.915	2.706	-0.011	0.024	-6.544	0.33	0.025	4.049	-0.467
E225H	-1.864	-4.701	1.607	-1.775	0	0.184	0.889	0.391	-0.428	0.283	-0.632	-1.782	1.988	-0.003	1.769	-2.669	0.229	-0.16	2.424	0.523
E225K	-8.909	1.023	-3.526	-5.033	-0.016	-0.173	-0.771	-1.456	-0.047	-0.585	0.027	-0.366	2.002	-0.014	-0.692	-1.34	0.001	-0.01	2.01	0.057
E225Q	-9.436	-3.253	-3.35	1.868	0.009	-0.121	1.282	-8.656	-0.121	0.399	0.011	-0.324	-2.414	-0.014	-1.4	5.435	1.13	0.006	1.274	-1.196
E225R	-3.813	-2.232	-0.62	-6.102	-0.016	0.579	0.877	0.275	0.086	0.285	0.182	-2.172	4.539	0.012	-0.391	-1.508	-0.12	0.065	2.63	-0.182
E225Y	-8.523	-12.214	0.22	0.732	0.001	-0.453	1.619	-1.621	0.05	-1.115	0.098	0.86	-2.579	0.009	-0.324	2.392	0.482	0.113	3.307	-0.099
E356A	-4.977	9.623	-4.715	-13.654	-0.031	0.279	-0.035	1.423	0.027	0.942	-0.716	-0.835	4.972	0.017	1.208	-7.917	0.077	-0.054	4.049	0.363
E409A	-6.313	4.754	-3.174	-6.478	-0.025	0.517	0.983	-3.572	-0.136	0.436	-0.123	0.215	0.335	0.002	-0.438	-3.652	0.403	0.026	4.049	-0.434
E409D	-6.113	6.406	4.691	0.928	-0.009	-0.112	1.001	-5.717	0.442	-0.703	-0.38	-1.09	-4.823	-0.015	0.028	-5.384	-1.986	-0.024	0.579	0.053
E426S	3.426	-2.105	-0.829	4.19	-0.021	-0.289	-0.932	1.907	-0.053	-0.352	0.208	-2.412	2.158	0.004	1.072	-1.913	-0.24	-0.061	2.435	0.66
F346S	4.822	8.361	-7.653	4.015	-0.052	0.605	-1.037	2.299	-0.002	-0.237	-0.683	0.375	1.295	0.007	1.253	0.043	-0.449	-0.039	-1.508	-1.772
F418A	5.221	14.919	-4.11	1.783	-0.036	-1.117	-1.597	0.763	0.428	0.444	-0.554	-1.554	0.533	0.005	0.012	-3.547	-0.354	0.055	0.106	-0.958
F418N	2.08	8.772	-6.034	5.663	-0.086	1.537	-0.328	2.049	-0.596	1.333	-0.037	-1.268	1.411	-0.027	0.635	-7.072	-1.543	-0.009	-2.559	0.239
F75A	10.318	12.003	-5.28	3.37	-0.024	0.389	-2.275	3.437	0.15	0.183	0.524	-0.915	5.595	-0.001	0.356	-6.138	-0.993	0.068	0.106	-0.236
G15N	26.818	-11.944	15.012	9.458	0.209	0.911	2.06	-2.6	0.039	0.994	2.135	-0.676	1.682	0.026	-0.33	9.788	2.039	0.108	-2.138	0.046
G358A	-0.502	-6.015	4.358	1.958	0.01	-0.845	-1.203	-2.378	-0.148	-0.453	-0.045	-1.293	1.551	0.02	0.493	-0.689	2.451	-0.106	0.527	1.303
H104R	-1.839	-2.686	-1.873	2.866	-0.033	0.022	-0.967	-1.703	0.035	-0.177	-0.015	-0.191	2.36	-0.008	0.065	-0.847	0.477	-0.015	0.206	0.645
H122A	-1.736	8.717	2.786	-8.311	-0.048	-1.465	1.22	-1.924	-0.119	0.122	0.082	-0.06	-1.79	0.004	-0.641	-3.131	1.116	-0.05	1.625	0.131
H122E	11.915	5.847	0.305	-2.111	-0.124	0.446	0.067	2.332	0.157	0.708	-0.012	0.429	4.208	0.02	0.246	-0.105	1.043	0.083	-2.424	0.799
H122N	-3.551	8.816	-0.764	-8.376	-0.011	-0.852	1.139	-4.19	0.507	0.338	-0.186	0.27	-1.627	0.014	-0.604	2.967	1.214	0.058	-1.04	-1.224
H181A	-2.073	15.583	-1.431	-6.352	0.018	-0.363	0.996	-4.705	0.305	-0.035	0.185	0.119	-3.143	-0.008	-0.466	-3.87	-0.36	0.014	1.625	-0.187
H181R	0.423	1.861	0.138	-2.939	0.031	0.349	-1.565	6.874	0.004	-0.978	0.017	0.508	-0.107	-0.004	-0.163	-3.21	-0.783	-0.06	0.206	0.245
H318E	-0.284	4.413	1.344	-2.108	-0.013	0.324	0.927	4.188	-0.077	-0.432	0.208	0.51	-2.354	0.006	0.172	-6.623	-0.167	-0.133	-2.424	1.953
H318N	2.323	1.183	-1.127	-2.233	-0.023	0.664	0.468	2.216	0.019	0.001	0.083	1.783	1.292	0.006	0.139	-0.026	-0.399	0.006	-1.04	-0.691
H376R	-3.159	-4.25	-2.865	6.738	-0.127	-0.359	-0.813	-1.15	-0.01	0.014	-0.819	-1.314	0.435	-0.005	1.894	0.278	0.045	-0.022	0.206	-1.033
H382R	5.273	-5.047	-3.987	11.058	0.012	0.539	-0.144	1.777	0.126	0.972	-0.008	-0.226	-1.196	-0.014	-0.052	1.762	-0.093	-0.124	0.206	-0.289
H382T	10.295	7.538	-1.609	-12.614	-0.005	-0.047	-1.048	7.476	0.102	0.623	-0.167	0.608	5.386	0.006	0.722	2.652	0.296	-0.064	1.452	-1.013
I247E	10.278	10.486	-2.529	1.297	-0.031	0.787	0.997	0.391	0.593	-0.257	-0.49	0.586	-2.534	0.021	0.137	5.378	-0.022	0.298	-5.028	0.199
I247N	2.931	8.002	-2.087	9.283	-0.026	2.039	3.828	-5.474	0.454	0.408	-0.665	0.245	-11.02	-0.008	0.251	0.516	0.251	0.021	-3.644	0.558
I303N	0.822	6.798	-2.027	10.613	0.01	-2.252	-1.886	-2.819	0.368	-0.444	-0.506	-1.214	-5.735	0.018	-0.217	3.182	1.176	-0.052	-3.644	-0.547
I94E	-5.721	-2.161	-6.176	10.51	-0.05	1.085	0.775	-2.003	0.05	-0.029	0.369	0.047	-1.596	-0.03	0.888	3.754	-0.801	-0.028	-5.028	-5.296
K344A	0.676	1.345	0.281	-3.711	0.005	-0.414	-1.354	0.489	-0.024	0.805	-0.295	-0.092	2.118	0.006	0.266	-0.195	0.483	-0.047	2.039	-1.029
L174A	7.059	4.005	-1.917	0.246	-0.021	1.362	0.339	1.05	-0.382	1.199	-0.12	0.5	1.449	-0.012	0.256	-1.86	1.23	-0.084	-0.337	0.152
L174R	5.047	-0.172	3.797	11.446	0.01	-0.998	1.544	-1.701	0.425	-1.329	-0.183	-0.91	-6.114	-0.002	-1.202	2.839	-0.662	0.013	-1.756	0
L365M	2.224	-3.072	-0.946	1.579	0.008	1.409	-1.763	2.696	-0.029	0.413	-0.145	0.123	4.89	-0.025	0.135	-3.105	0.393	0.054	-0.004	-0.386
M224A	6.4	14.551	0.115	-2.084	0.083	-0.798	3.031	0.906	0.287	-0.543	-0.227	0.408	-7.801	-0.012	0.188	-1.117	-0.528	-0.034	-0.333	0.305
M264D	2.177	8.037	-2.018	0.038	-0.03	1.446	-1.627	-3.911	-0.571	-0.022	0.92	-0.427	2.49	-0.001	-0.751	1.907	0.204	0.112	-3.803	0.183
M326A	2.822	6.95	-3.564	2.186	-0.022	0.782	0.51	-1.11	-0.489	0.522	0.288	1.32	-0.089	-0.009	0.516	-5.966	-0.026	0.043	-0.333	1.312
M326K	11.278	-0.782	0.837	16.195	-0.019	-1.453	0.172	1.084	-0.005	-0.207	-0.695	-0.657	-2.286	0.01	1.66	0.548	-0.333	-0.028	-2.372	-0.39
M361T	4.528	5.279	1.116	1.713	0.017	0.013	-2.289	2.83	-0.009	0.204	-0.236	0.433	0.709	-0.019	0.405	-3.269	-0.739	0.021	-0.506	-1.145
N166A	-3.864	4.889	-0.391	-10.991	-0.029	0.204	2.145	-2.163	0.067	-1.062	0.164	-0.105	1.267	0.017	-0.855	0.12	0.84	0.077	2.665	-0.724
N166C	-3.602	1.213	0.853	-3.774	-0.102	-1.14	3.636	-2.899	-0.066	-0.709	0.391	-0.064	-2.911	0.007	-0.907	-3.078	-0.026	-0.027	4.595	1.404
N166D	-0.097	1.929	-2.238	7.621	-0.091	1.405	1.821	-4.654	0.186	-0.085	0.007	1.047	-3.644	0.002	-0.588	-2.028	-0.159	0.048	-0.805	0.129
N166E	1.881	0.57	0.361	6.556	-0.025	0.521	0.508	-3.61	-0.041	-0.181	0.439	0.522	-3.269	-0.01	-1.644	1.132	0.843	-0.138	-1.384	0.73
N166K	6.099	-2.884	1.685	3.566	-0.033	1.889	1.093	-8.727	-0.015	1.218	-0.236	0.416	2.625	0.007	-0.697	5.8	1.307	0.041	0.626	-1.583
N223A	2.204	3.657	-0.535	-3.088	-0.02	-1.119	1.279	3.855	0.139	-1.179	0.122	0.055	0.693	0.02	0.515	-6.707	-0.226	-0.042	2.665	2.12
N223G	3.326	7.527	-3.301	-12.338	-0.007	0.812	-0.208	1.77	0.12	0.721	-0.205	0.675	5.23	-0.006	0.486	-1.396	0.697	0.061	2.138	0.549
N223H	-6.592	-2.105	3.937	0.796	0.058	-0.235	2.254	-6.975	-0.174	-0.024	-0.144	-0.42	-4.868	0.004	0.146	0.039	0.095	0.039	1.04	-0.054
N223R	-6.461	-3.67	-0.339	1.371	0.022	-0.321	0.732	-5.892	-0.034	-0.156	-0.185	-0.039	-1.945	0.008	0.667	2.183	0.085	-0.079	1.246	-0.114
N223Y	-11.484	-7.4	-2.465	-0.703	-0.027	-0.07	0.108	-3.094	-0.015	-0.525	-0.026	0.014	-1.523	0.008	-0.634	3.86	0.197	0.123	1.922	-1.234
N296A	-9.539	7.786	-4.238	-13.274	-0.007	1.405	2.97	-4.192	0.05	-0.243	-0.017	-0.785	1.024	0.035	-0.29	-2.88	-0.671	0.005	2.665	1.118
N296C	-2.781	1.098	-0.348	-12.189	0.002	-0.142	1.045	1.998	-0.072	-0.036	-0.303	-0.385	1.782	0.019	0.963	0.177	-0.88	-0.007	4.595	-0.098
N296D	5.284	-7.432	-2.231	11.154	-0.061	0.956	-1.329	-3.058	0.013	0.047	0.294	0.61	3.122	-0.009	-0.285	3.47	0.841	-0.034	-0.805	0.021
N296K	5.42	-4.86	4.028	8.076	0.053	0.646	1.838	-5.491	0.173	0.15	-1.073	1.705	-1.683	0.02	2.371	-0.749	-0.27	0.063	0.626	-0.204
N296Q	5.313	1.666	-1.826	-3.645	-0.071	0.236	-1.518	4.728	0.071	0.443	0.195	1.351	4.222	0.007	-0.415	1.341	-0.705	0.045	-0.111	-0.703
N357A	-0.103	10.682	-1.509	-3.806	-0.008	-0.731	2.48	-2.01	0.281	-0.604	0.048	1.366	-4.465	-0.008	-0.433	-3.821	-0.901	0.019	2.665	0.653
N407A	1.948	7.806	3.938	-9.951	-0.018	-1.783	-0.107	2.492	-0.055	-0.277	-0.127	-0.071	0.984	-0.021	0.48	-3.23	-0.434	-0.116	2.665	-0.227
N407C	-2.204	-1.597	4.261	-3.756	-0.027	-0.006	0.137	-3.209	-0.731	0.559	0.052	-0.911	2.827	-0.03	0.731	-5.018	-0.12	0.026	4.595	0.013
P332N	1.368	0.519	-4.328	3.198	0.01	0.999	-0.694	-3.69	-0.113	-0.624	0.135	0.315	-1.293	0.006	-1.166	5.611	0.899	-0.001	0.303	1.281
Q22A	-0.88	7.526	-1.823	-4.544	-0.022	-1.895	1.964	1.473	0.157	-0.284	-1.072	0.682	-4.739	-0.009	1.32	-1.781	0.742	-0.012	2.776	-1.339
Q22C	2.225	7.873	0.855	-5.321	-0.032	-1.337	-0.069	2.355	0.344	-0.204	-0.4	0.412	-3.249	-0.001	0	-3.405	0.202	0.089	4.706	-0.592
Q22P	8.191	2.491	0.848	-0.695	-0.054	0.239	2.294	-4.627	0.788	0.097	-0.419	0.244	-3.082	-0.03	1.143	-3.227	-0.264	0.002	-0.192	12.637
Q22S	3.079	6.345	-1.412	2.886	-0.092	-0.374	1.544	0.77	-0.35	0.377	0.128	-0.454	-1.991	0.012	1.211	-9.397	0.653	0.104	1.161	1.96
Q316R	1.064	-4.615	-0.959	1.873	0.003	0.489	-0.039	-1.164	-0.471	0.474	0.239	0.84	1.2	0.005	0.985	-0.668	0.597	-0.017	1.356	0.936
R243A	6.86	10.557	-3.223	-6.806	-0.037	-1.005	3.109	3.754	-0.068	-0.034	0.211	1.664	-2.478	-0.023	-0.648	-0.073	0.404	-0.072	1.419	0.208
R243D	2.011	10.683	2.734	-3.688	0.004	0.044	-1.03	-1.491	0.065	0.97	-0.125	0.283	-0.508	0.014	-0.083	-3.238	0.034	0.045	-2.051	-0.651
R243E	3.664	2.461	2.667	-2.532	0.029	1.15	1.107	0.037	-0.036	-0.251	0.092	0.992	-1.424	0.005	-0.029	2.169	-0.313	0.043	-2.63	0.128
R243K	1.494	-0.564	-2.724	-2.338	-0.019	1.7	-2.016	3.151	-0.284	0.575	0.352	0.179	5.722	-0.007	-0.05	-1.556	0.364	0.08	-0.62	-0.453
R79A	0.894	14.214	-2.556	-17.602	-0.088	0.867	1.399	4.824	0.05	-0.369	0.054	0.316	5.381	-0.004	-1.444	-6.686	0.492	0.035	1.419	0.592
S17A	-9.075	0.365	-0.747	-8.163	0.013	0.099	-1.168	-3.689	0.096	0.012	-0.229	0.807	0.404	-0.005	0.282	1.066	0.353	0.038	1.614	-0.223
S19A	-4.968	-0.822	2.758	-7.911	0.037	-0.458	1.194	1.91	0.074	0.032	-0.279	-0.693	-0.309	-0.027	-1.275	-0.143	0.662	0.003	1.614	-1.334
S19N	6.549	-10.888	0.131	9.869	-0.088	0.246	-2.327	0.477	-0.016	-0.267	0.151	-2.008	4.915	-0.008	-0.595	5.957	1.068	-0.002	-1.051	0.984
S20A	-7.425	1.992	-3.058	-7.006	-0.01	1.391	0.176	2.531	0.085	-0.347	0.201	0.513	-0.283	-0.011	-0.087	-4.645	-1.204	0.036	1.614	0.689
S20E	16.45	-3.934	9.916	3.487	0	0.739	-2.904	6.232	-0.368	1.234	-0.452	-1.545	4.547	0.009	3.475	-2.284	0.463	0.117	-2.435	0.153
S301E	-9.053	-6.771	0.711	10.185	0.079	0.119	2.527	-11.539	-0.078	-0.355	-0.069	-0.065	-7.823	-0.029	-0.077	5.72	0.549	0.021	-2.435	0.277
S35L	16.223	-5.483	13.222	-13.96	0.095	0.901	1.684	4.725	0.093	1.525	0.048	-0.925	1.118	-0.024	5.147	5.73	0.446	0.036	1.951	-0.106
S334A	-5.849	3.313	1.331	-13.096	0.023	-0.909	-0.093	-1.628	-0.043	1.013	-0.306	-1.017	4.017	-0.027	-0.561	1.23	0.365	-0.108	1.614	-0.966
S403A	-5.73	0.264	-1.919	-4.352	-0.047	-0.789	0.357	-0.578	0.207	0.016	0.105	0.673	-0.793	0.032	0.381	-0.765	0.056	0.174	1.614	-0.368
T18A	4.691	4.91	-0.762	-7.878	-0.003	1.441	-0.667	3.135	-0.025	0.043	0.387	0.593	2.365	-0.033	-0.174	1.174	0.309	-0.31	0.173	0.015
T178R	1.064	-6.641	0.869	9.266	-0.007	-0.992	0.797	-2.484	0.053	-0.24	0.283	-1.236	-2.909	0.022	0.284	4.628	0.452	0.004	-1.246	0.162
T221A	3.929	8.963	-3.553	-13.269	-0.014	0.264	-0.749	6.005	0.109	-0.065	-0.005	1.693	3.79	0.042	0.805	-1.538	-0.258	0.001	0.173	1.535
T299A	0.067	9.782	0.094	-14.672	-0.012	-0.911	-0.783	1.373	0.019	0.634	-0.059	1.473	2.995	-0.005	-0.064	0.246	-0.235	0.023	0.173	-0.003
T299E	0.674	-2.982	1.807	13.587	0.013	-0.974	-0.306	-7.763	0.262	-1.095	-0.104	0.775	-4.226	-0.03	-0.181	5.476	-0.325	-0.031	-3.876	0.648
T355A	0.362	0.539	1.308	-2.968	-0.005	-1.24	-0.586	-0.665	-0.101	0.21	0.169	-1.601	2.943	-0.006	-0.068	1.964	0.659	0.011	0.173	-0.373
V55G	-4.393	6.197	-2.743	0.822	-0.038	0.135	3.013	6.966	0.087	-0.542	0.18	1.346	-4.699	0.005	-0.735	-3.173	-1.663	-0.014	-1.845	-7.691
W123A	10.602	12.68	-2.416	-4.414	-0.013	-0.682	0.618	3.677	-0.489	0.929	-0.098	-0.74	6.252	0.006	1.843	-5.577	0.856	0.056	-0.936	-0.951
W123F	0.796	7.14	0.033	-8.014	-0.018	-0.306	-0.598	3.438	0.03	-0.471	-0.191	0.729	0.968	-0.01	0.342	0.576	-0.218	-0.036	-1.043	-1.553
W123H	3.696	10.733	-2.853	3.319	-0.024	0.837	-0.6	-1.521	-0.023	0.512	-0.168	-1.108	1.686	0.011	0.872	-4.191	-0.568	-0.02	-2.562	-0.636
W328A	9.817	15.426	0.601	-2.016	-0.017	-0.201	0.21	1.194	-0.087	0.661	-0.108	-0.126	0.729	-0.025	0.33	-6.511	0.154	-0.015	-0.936	0.553
W328C	8.484	15.111	0.836	-7.842	-0.015	0.601	-0.525	4.216	-0.045	-0.327	0.848	0.352	0.999	-0.016	-1.521	-4.415	-0.468	0.003	0.994	-0.302
W328G	11.756	10.469	-5.294	2.758	-0.055	-0.157	0.157	0.71	-0.347	0.209	0.452	-0.537	6.92	0.015	-0.347	-4.569	1.543	0.049	-1.463	1.243
W328H	8.522	9.727	-2.543	1.492	-0.034	0.001	0.175	2.676	-0.038	-0.224	0.027	-0.418	1.779	-0.01	-0.111	-1.895	-0.273	-0.078	-2.562	0.832
W328L	3.228	8.016	0.906	0.363	-0.018	-0.963	-1.729	2.284	-0.067	0.309	0.003	0.18	-1.298	-0.005	0.02	-3.033	-0.252	-0.071	-0.6	-0.817
W328R	6.488	1.017	0.161	8.749	0.056	-0.076	-0.262	-0.772	0.084	0.795	-0.247	-0.11	0.572	0.015	0.385	-1.922	0.73	-0.014	-2.356	-0.32
W37A	11.341	21.401	-2.74	-1.361	0.044	0.321	0.962	-1.452	0.012	0.09	-0.387	-0.908	0.193	-0.026	0.392	-4.347	-0.066	-0.04	-0.936	0.188
W402A	1.522	20.083	-3.581	-16.795	-0.012	0.069	1.324	0.819	0.029	-0.592	-0.322	-0.193	2.526	0.002	0.919	0.63	0.346	-0.017	-0.936	-2.777
W402C	1.855	13.506	-6.85	-9.734	-0.061	1.221	3.314	-0.712	-0.515	0.234	0.197	0.787	0.417	-0.003	0.809	-1.668	0.841	-0.051	0.994	-0.871
W402G	6.917	23.636	-7.265	-10.693	-0.045	-1.026	0.947	2.93	0.089	-0.788	-0.112	1.626	0.628	0.042	0.379	-1.902	1.191	-0.088	-1.463	-1.17
W402R	1.529	4.126	-4.256	14.812	-0.004	0.455	1.312	-8.683	0.096	0.825	-1.078	-0.015	-5.974	0	2.301	1.112	0.154	0.037	-2.356	-1.335
W402S	0.507	22.886	-6.135	-9.809	-0.033	-0.697	0.543	1.607	0.023	0.105	-0.244	0.442	0.258	0.018	0.471	-3.882	-0.217	-0.009	-2.551	-2.271
W410A	5.854	23.611	-3.323	-5.147	-0.108	-1.243	-0.46	4.7	0.023	0.183	-0.16	0.166	0.589	-0.015	0.256	-4.869	0.666	0.023	-0.936	-8.102
W410G	1.566	26.499	-6.926	-7.897	-0.032	-1.12	1.397	7.494	-0.008	-1.147	-0.071	2.637	-4.069	-0.015	-0.115	-3.34	-0.95	0.027	-1.463	-9.338
W410K	5.966	12.562	-2.387	4.242	-0.027	0.037	-2.189	-1.014	0.194	0.406	-0.094	0.475	0.305	0.018	1.311	3.04	0.602	-0.038	-2.976	-8.501
W410Q	2.107	11.258	-3.05	4.378	0.071	-0.69	-1.496	-2	0.499	0.097	-0.465	-0.767	0.207	-0.023	0.596	5.554	0.942	-0.096	-3.712	-9.196
W410R	17.636	6.722	4.143	8.424	0.002	-1	0.392	3.853	0.081	0.092	0.1	-0.393	-0.81	-0.052	0.93	-3.534	0.8	-0.036	-2.356	0.278
W410Y	7.784	4.527	1.508	2.093	0.054	-1.169	2.304	-0.484	0.089	-0.308	-0.081	0.583	-3.273	0.008	-0.106	2.592	1.755	0.092	-1.679	-0.721
W412Y	0.468	6.188	-4.018	-1.951	-0.016	-0.322	0.033	3.906	0.043	-0.271	0.088	-0.066	0.876	-0.008	-0.567	-1.476	-0.514	-0.057	-1.679	0.279
Y169P	20.56	7.379	5.986	4.143	-0.044	-0.094	1.11	-6.617	1.117	0.335	0.138	-0.405	-3.911	0.001	0.417	-0.567	1.276	0.026	-2.225	12.496
Y21A	4.539	14.853	-6.953	-2.122	-0.076	-0.489	2.771	-0.524	-0.05	-0.602	0.209	2.008	-4.939	-0.024	0.243	-0.257	-0.827	-0.016	0.742	0.592
Y297A	4.452	18.597	-0.558	-8.932	-0.061	-0.917	0.465	0.294	0.02	-0.93	0.121	-0.672	1.656	0.003	-0.595	-3.733	-1.038	-0.029	0.742	0.019
Y297F	-4.146	-4.229	2.18	-1.529	0.058	-0.198	0.916	-2.711	0.009	-0.128	-0.236	-0.487	-0.398	-0.015	-0.558	2.854	0.441	-0.162	0.636	-0.59
Y297L	6.32	5.455	6.022	-1.018	-0.024	-2.149	3.391	-4.614	-0.071	-0.506	-0.387	0.261	-8.817	-0.028	1.152	5.42	1.2	-0.141	1.079	0.095
Y298A	10.378	8.731	-2.419	-0.55	0.066	0.565	0.818	1.872	0.036	0.102	-0.491	0.397	1.654	-0.027	0.502	-2.466	0.627	-0.005	0.742	0.223
Y298G	11.908	17.33	-3.453	-4.559	-0.021	0.888	0.026	-1.561	-0.033	0.07	-0.229	0.295	1.374	-0.024	-0.283	-1.972	1.421	0.063	0.216	2.359
