## Supplementary material for "Evaluating molecular modeling tools for thermal stability using an independently generated dataset": SI_4: tm_t50.csv

Protein	tm	t50		csv	wells
C170A	51.13	39.84		S2-25	C05-C08
C170Q	48.15	38.86		S2-25	C09-C12
E157D	49.5	38.83		S92-105	A05-A08
E167A	53.86	45.99		S2-25	A09-A12
E225A	36.68	36.86		S111-114	A01-A04
E225H	40.24	34.91		S69-91	C09-C12
E409A	49.05	40.08		S26-30	C05-C08
E409D	42.17	40.67		S56-68	F01-F04
E426S	44.76	39.5		S69-91	E05-E08
F418A	44.68	40.54		S56-68	H01-H04
H104R	48.21	40.09		S2-25	F09-F12
H376R	51.36	39.24		S2-25	H09-H12
I247E	45.77	37.84		S92-105	D01-D04
I247N	45.05	36.84		S111-114	B01-B04
L174A	42.89	38.8		S56-68	E01-E04
L174R	44.64	38.83		S69-91	G09-G12
M224A	47.19	40.42		S69-91	E09-E12
M326A	42.5	37.12		S69-91	D05-D08
N166A	44.37	41.16		S69-91	B09-B12
N166C	40.47	38.05		S92-105	F01-F04
N223A	43.57	38.85		S33-55	F05-F08
N223G	47.38	41.89		S105-109	C01-C04
N223H	46.78	39.6		S69-91	F05-F08
N223R	46.93	39.5		S92-105	G01-G04
N223Y	49.19	41.74		S2-25	B01-B04
N296A	47.56	40.77		S92-105	B05-B08
N296C	47	38.88		S2-25	B05-B08
N357A	46.69	40.75		S26-30	H09-H12
N407A	54.35	41.9		S33-55	A01-A04
N407C	45.99	42.65		S31-54	C01-C04
Q22S	43.12	36.82		S111-114	B05-B08
R243A	46.89	39.9		S69-91	A01-A04
R243D	45.7	37.18		S92-105	E05-E08
R243K	43.96	39.33		S56-68	C05-C09
S17A	44.13	40.16		S2-25	G09-G12
S19A	43.88	39.41		S92-105	A01-A04
S334A	40.95	39.29		S69-91	B01-B04
S403A	47.31	39.91		S31-54	E09-E12
T18A	41.99	39.17		S69-91	E01-E04
T221A	47.5	40.08		S69-91	F01-F04
T355A	39.31	38.11		S56-68	B05-B08
W123F	50.74	41.68		S26-30	G05-G08
W123H	46.16	40.09		S2-25	F01-F04
W328A	41.8	40.13		S92-105	C01-C04
W328C	41.14	39.3		S69-91	A09-A12
W328H	40.74	37.93		S105-109	A05-A08
W328R	42.68	40.01		S56-68	D05-D08
W402C	44.81	41.7		S56-68	E05-08
W402R	49.13	37.93		S69-91	A05-A08
W412Y	43.47	36.75		S105-109	B05-B08
WT1	43.83	39.8		WT1	A01-A04
WT2	44.72	39.8		WT2	H09-H12
WT3	46.93	39.8		WT3	A01-A04
WT4	45.29	39.8		WT4	A01-A04
WT5	44.04	39.8		WT5	F01-F04
WT6	46.46	39.8		WT6	D05-D08
Y21A	40.58	38.26		S105-109	B01-B04
Y297A	43.27	40.37		S69-91	H01-H04
Y297F	44.03	40.76		S56-68	B01-B04
